# Eukaryotic domestication of a bacterial immune protein following horizontal transfer

**DOI:** 10.64898/2026.04.30.722052

**Authors:** Edward M. Culbertson, Emily Cruz-Lorenzo, Jocelyn Leon Padilla, Megan Halfmann, James R. Drurey, Jeffrey J. Lange, Yao Li, Neha Garlapati, Harshitha Gompa, Benjamin R. Morehouse, Randal Halfmann, Tera C. Levin

## Abstract

Many components of eukaryotic innate immunity originated from bacterial immune systems. However, it is unclear how eukaryotes acquire these genes and how the components are domesticated into eukaryotic physiology. Here, we discovered a recent instance of bacteria-eukaryote horizontal transfer and used it to characterize the genetic and biochemical changes that accompanied eukaryotic acquisition. We focus on Toll/interleukin-1 receptor (TIR) domains, which are widespread yet potentially costly immune modules associated with inflammation and/or cell death. By generating an atlas of TIR diversity across the tree of life, we phylogenetically categorized the domains and uncovered highly diverged, eukaryotic TIR families. This analysis revealed a horizontal transfer event that created the TirBCD protein family of *Dictyostelium* amoebae, which is closely related to the bacterial immune protein TIR-STING. While the TIR domain was transferred into amoebae, the genomic locus did not contain known regulatory domains nor other components of a bacterial operon. Nevertheless, TirC retained biochemical and physiological similarities to TIR-STING. TirC is a highly potent NADase, capable of oligomerizing into large complexes and depleting NAD^+^ even at very low protein concentrations. When expressed in heterologous systems, TirC was spontaneously active and highly toxic. In contrast, the natural amoeba host tolerated expression of full length TirC, showing that the cells can typically regulate its activity and avoid autoimmunity. However, a truncated form of TirC induced rapid rounding and cell lysis. These results suggest that amoebae have used TirC to retool a form of bacterial cell death for use in eukaryotic cells. Overall, this study uncovers recent eukaryotic TIR evolution that captures features of both bacterial and eukaryotic immunity. We also expect that the TIR domain atlas will be useful to researchers across model systems as they explore the vast diversity of TIR molecular and cellular functions.
