## Supplemental Table 2 for "Eukaryotic domestication of a bacterial immune protein following horizontal transfer"

### Sheet: Sheet1
TIR Locus	Gene Name	Gene Position	Annotation	Gene Symbol	Top Blast hit (nucleotide genomic)	Top Blast hit (nucleotide exon)	Domains	Jackhmmer Domain of Life	Nucleotide sequence (genomic)	Nucleotide Sequence (exon)	Protein Sequence
tirB	DDB_G0283435	Upstream	Uncharacterized protein	N/A	No hit found	No hit found	SGNH domain (fused to AT3 domains)(PF19040),New glue protein family (PF21827)	Eukaryota	ATGATAACAAATACAAATATTAATGTAAAACCACCAATTAATCCTCAATCAATTTATGATTTATTAAATAATTTTATTGAACAGATTAATATTACATATGATGAAATTTTAATATTACAAGAATATAAAGGATTAATTACAAAATTAGTTACATTAACATCTTCAATTAAATATTATTTTAATGATTATGAAATTGATAAATTTCAAATTTTACCAACAAAAGATATATTATTCGATAAAGTGAAATTATTTATTGAATCATTAAAACAATCAATTGAACAACAAATTAATTCCTTTAAAAAAGTTATAATAATAACATCACCATCAACAATAGCATCATCATCATCATCATCGACAACTACAACAACTACTACTACAACAACTACAACAACAGGTGTA…	ATGATAACAAATACAAATATTAATGTAAAACCACCAATTAATCCTCAATCAATTTATGATTTATTAAATAATTTTATTGAACAGATTAATATTACATATGATGAAATTTTAATATTACAAGAATATAAAGGATTAATTACAAAATTAGTTACATTAACATCTTCAATTAAATATTATTTTAATGATTATGAAATTGATAAATTTCAAATTTTACCAACAAAAGATATATTATTCGATAAAGTGAAATTATTTATTGAATCATTAAAACAATCAATTGAACAACAAATTAATTCCTTTAAAAAAGTTATAATAATAACATCACCATCAACAATAGCATCATCATCATCATCATCGACAACTACAACAACTACTACTACAACAACTACAACAACAGGTGTA…	MITNTNINVKPPINPQSIYDLLNNFIEQINITYDEILILQEYKGLITKLVTLTSSIKYYFNDYEIDKFQILPTKDILFDKVKLFIESLKQSIEQQINSFKKVIIITSPSTIASSSSSSTTTTTTTTTTTTTGVLSEIENLKSNINHNLHNSQTQLFIFQLMIIQSLINLLKSIEILIQNKKNKEINVKQIKDSIKQLLILLNSYYQNKQFKNKDEIIEKLRNLNFQFSTDLFISRLINDIIYFTNINK*
tirB	DDB_G0283433	Upstream	Uncharacterized protein	N/A	No hit found	No hit found	No domains	Eukaryota	ATGAAATATGGAAATTTTTTAATTTTCAACCAAGGTAAATTTTAAAATACTTTTAATCTTATAATAATAATAATATTTAATAATGTTAATTTATATTATAGTTTGATTGTTATAAATTAAAATTAAAAAATCGAAGTTAATTAAATTTTGCTGATATCCCAAACAAAATCAGAAACATAAACATAACAAAACAAAAAAAAAAAATAAAACAAAACAAAATAAAATAAAACAAAATAAAACAAAATAAAACAAAATAAAATTTATAAAATTAAAAATAAAAAATTAAACAAATAAACAAAAAAAAAAAAAAACTCTATTCCTTTTTTTCATTTTTATTTTTTTTTTATTTTCTTTTTTTTTTTTTTTTTTTTTTTAATTCTTAATTTTTTCAATTATTTA…	ATGAAATATGGAAATTTTTTAATTTTCAACCAAGTTTATAAAAGAATTGTAGTTGATGTAGATGTTTATGTTGATACTGATGAATCAGGTTATGATGACAATAGTAGTATTTTATTTAAAATTCATGAATATATATCAAATGAAAATTCGGAAATCATATCAAATTTATTTAAAATATTAGAATTAAATGATTTTATAATAGATGGTTATTATCCATACTCTGAATATGATGAAAGTAAGAAATGCGGTGAATTATATTTTAATAATTTATCAATTGCTGGTCATGATATAGAAGAAGGTGAAGATAGAGAATCATTAAAGATATTGAAATTTTTCAAAGGTAAAAATATAATTTATGATGGATCAGATGTTGCTAGTGATTTTCCATCACATGTCAAT…	MKYGNFLIFNQVYKRIVVDVDVYVDTDESGYDDNSSILFKIHEYISNENSEIISNLFKILELNDFIIDGYYPYSEYDESKKCGELYFNNLSIAGHDIEEGEDRESLKILKFFKGKNIIYDGSDVASDFPSHVNYSAILDLDNSGQQVESIKVQNGHRYADFVEAHHLIKVNQFENLHSITIPINSFQILSNLSKEMGYFSFYGINSDFGNSDNMKLELNQMINSFINSKSSKNLKITSVNTTEDPIDYYDYYDGGNLQTFINKINESKESFSNSFKPLFSEN*
tirB	DDB_G0283431	Upstream	Uncharacterized protein	N/A	No hit found	No hit found	Vacuolar membrane protease, transmembrane domain(PF22251),ZIP Zinc transporter(PF02535),Piezo TM1-24(PF24871),PA26 p53-induced protein (sestrin)(PF04636),Presenilin(PF01080), ANKRD13 C-terminal(PF11904),Utp14 protein(PF04615),Solute carrier family 12(PF03522),Apx/Shroom domain ASD2(PF08687),Protein of unknown function (DUF3807)(PF12720),WDR11 first beta-propeller(PF23751),Aluminium activated mala…	Eukaryota	ATGACACTTTTCTTCTTTTCTTTGGGAACAAGAAGCTTCATTGATACCGAATCGATTTGTAATTCGAGAAATGTAATTGAGTTGGTTCGAGAACACTCTTTCTTACAAAAAAAAAAAAAAAAAAAAAAAATTTAAATTAAAATTTTTTTTTTCCCGATTAAACAAGTCCCCTAAAAAAATCACTTTTAATTATTTCCAAAATAAAAAATTGATTTAAAAAATACTGATAAAAAATTTTAATTTATTTAATTTTCTATAATTAAAAAAAAAAAAAAAAAAAAAAATTTTAAAGAAATATATATAGTAATAATAATAATAATAATAATAATAATAATAATAATAATAATAATAATAATAATAATAATAATAATAATAATAATAATAATAATAATAATAATA…	ATGACACTTTTCTTCTTTTCTTTGGGAACAAGAAGCTTCATTGATACCGAATCGATTTGTAATTCGAGAAATGTAATTGAAAATATATATAGTAATAATAATAATAATAATAATAATAATAATAATAATAATAATAATAATAATAATAATAATAATAATAATAATAATAATAATAATAATAATAATAATAATAATAATAATAATAATATTAATAATAATAATAATAGTAATAATAATAATAATAATAATAATAATAATAATAATAATAATAATAATAATAATAATAATAATAACAGTTCAAGTTTTGAATATTCTCCCACAAAATTCAACTTACAGTATTAA	MTLFFFSLGTRSFIDTESICNSRNVIENIYSNNNNNNNNNNNNNNNNNNNNNNNNNNNNNNNNNNNNNNINNNNNSNNNNNNNNNNNNNNNNNNNNNNSSSFEYSPTKFNLQY*
tirB	DDB_G0283429	tirB	CD-NTase-associated protein 12/Pycsar effector protein TIR domain-containing protein	tirb	No hit found	No hit found	CAP12/Pycsar effector protein, TIR domain(PF10137),Uncharacterized protein conserved in bacteria (DUF2325)(PF10087),RNase LS, bacterial toxin(PF15935)	Eukaryota, Bacteria, Archaea	ATGATTGCTATAACAAGATTGGAAGCAGTTCAATGCATTAATAAAGAATTGGGCACAAAGTATACAATTTTCGAAGATGAACCAACAAAAGATTATTTTAAAATAAAAGAAGGTGCAAAAAAATTAACTATTACTTTCTACCACTCAACTAATAATATCCAAATTCAAGGTTGTCAAGAAGAAGAACGTGTAAAAATTAAGAATCTTTTAATGGAATTGGTATGTTTAATATAAACTAATATAGATAAATAAATCATTTATTAATTTTTTTTTTTTTTTTAAAAAAAATAAATAATTCAAAAGAATCACCAAAAGAATTATAATAATATTGAAAATTCTTTCTCAAAAGCTACAGATTTAGAAACAAAAAAAGTAGATAAAAAAGATGCAGATGGTGCA…	ATGATTGCTATAACAAGATTGGAAGCAGTTCAATGCATTAATAAAGAATTGGGCACAAAGTATACAATTTTCGAAGATGAACCAACAAAAGATTATTTTAAAATAAAAGAAGGTGCAAAAAAATTAACTATTACTTTCTACCACTCAACTAATAATATCCAAATTCAAGGTTGTCAAGAAGAAGAACGTGTAAAAATTAAGAATCTTTTAATGGAATTGAATCACCAAAAGAATTATAATAATATTGAAAATTCTTTCTCAAAAGCTACAGATTTAGAAACAAAAAAAGTAGATAAAAAAGATGCAGATGGTGCAAACACCACTCAACAGACACCTAAAAAACTAAAAGCTTTAGTAGTTAACGGTAATAATGAAATTCAAGAAAAGTATTCTAAAATG…	MIAITRLEAVQCINKELGTKYTIFEDEPTKDYFKIKEGAKKLTITFYHSTNNIQIQGCQEEERVKIKNLLMELNHQKNYNNIENSFSKATDLETKKVDKKDADGANTTQQTPKKLKALVVNGNNEIQEKYSKMLEDMNISIVLLESKNGKTDIKNFEKIIDGCDFCLVFVTYDLESHDPEYEEHYYPRFNLIFEMGLLYGLMGKNNTIYVDLAPKGNKLHDFIADIQELICVSNDKDLKKKLAKLVKQHQG
tirB	DDB_G0283487	Downstream	Uncharacterized protein	N/A	No hit found	No hit found	XRCC4 N-terminal domain(PF06632)	Eukaryota	ATGGAAAAGGAATTATTTTTTAAAGTTTTTAATAATATTTTTTTAAAATCAAAAATTAAATATTATTTAAAAAAAGAATTTAGAAATGGAGTTTATGAATGGGAAGAATTGAAATCAACAGAATGGTTAATAGAGAATGGTTATTTAAATGTATTAAAAGAGAAAATTAAAAGAAAAGAAGAATTATCATTCTATTGTAATGGTAAAAAAAAAGCAAGACTTTTAACAAATCTAAAATATGATAATAATCCAAGTGGTGATACAATTAAAACAAATAGCATTCCAAAAGCAATAATCTATTATAAGAATTCAATATTTAACATTTTTCAAGAAAATACTCTTGAGAATTTTAATTTCTTTTCAACATTATTTAATAATTATAAGTCAAGTTTTGGTTAT…	ATGGAAAAGGAATTATTTTTTAAAGTTTTTAATAATATTTTTTTAAAATCAAAAATTAAATATTATTTAAAAAAAGAATTTAGAAATGGAGTTTATGAATGGGAAGAATTGAAATCAACAGAATGGTTAATAGAGAATGGTTATTTAAATGTATTAAAAGAGAAAATTAAAAGAAAAGAAGAATTATCATTCTATTGTAATGGTAAAAAAAAAGCAAGACTTTTAACAAATCTAAAATATGATAATAATCCAAGTGGTGATACAATTAAAACAAATAGCATTCCAAAAGCAATAATCTATTATAAGAATTCAATATTTAACATTTTTCAAGAAAATACTCTTGAGAATTTTAATTTCTTTTCAACATTATTTAATAATTATAAGTCAAGTTTTGGTTAT…	MEKELFFKVFNNIFLKSKIKYYLKKEFRNGVYEWEELKSTEWLIENGYLNVLKEKIKRKEELSFYCNGKKKARLLTNLKYDNNPSGDTIKTNSIPKAIIYYKNSIFNIFQENTLENFNFFSTLFNNYKSSFGYMLTESLKDIIRISIEYDNVSSIRVILEQYNFNIDSNIDTLIVHSIDIGSFQISNYLLSIKKLNNNNNNNNEFNLSDYHIQRVWERAISFKNIEDEIELVIKKIEYLAIELNIKPPIILNGVELIFLKLNIEIYRQPLSIVIGLCKICILLKDHLKPYLDPSSLIKTKHFNNVYFFPTDLKLNFISDLDHFSTILKIEELNKIIENFNKEKLKIPIFKFNKSNESIRILINILIKLSPTSKLNSNYVFYKVKFQNQLLNQKYLLLCD…
tirB	DDB_G0283427	Downstream	Uncharacterized protein	N/A	No hit found	No hit found	Carrier-protein-independent halogenase WelO5 (PF22814), Protein of unknown function (DUF1878) (PF08963)	Eukaryota	ATGAACAAGATTCATTATTTTGATGAAGTAAAAATTATTTTATAGACAATCTGAAGTACTAGTTGTTACAATATAATATTAACAAAATATAATTTTAAAATTATATTATGATTCATTAGTTTTTACAAGAGATGTTTGCAGAGGAAAAATTGGATGGTGTTATAATAAAGAGAAATCTTAGCAAAGAAGAGTTTGAAAATTTTGAGAACAAATATGAGGAATTTCAATTTGAATATGAACCAAATGATGGCTTGTTTATTATTTTTCAAAATTTGACAACAGGTTGTGGACATTCAACATGTGTATCTGCTCTTGCCACTATTTTCTTTGTTGCTATCAGTCATTATCAAGGAGGTGATGTAATAGATCAATATTTTAAAAGTTCAATTCGTCTTGAAG…	ATGAACAAGATTCATTATTTTGATGAATTTTTACAAGAGATGTTTGCAGAGGAAAAATTGGATGGTGTTATAATAAAGAGAAATCTTAGCAAAGAAGAGTTTGAAAATTTTGAGAACAAATATGAGGAATTTCAATTTGAATATGAACCAAATGATGGCTTGTTTATTATTTTTCAAAATTTGACAACAGGTTGTGGACATTCAACATGTGTATCTGCTCTTGCCACTATTTTCTTTGTTGCTATCAGTCATTATCAAGGAGGTGATGTAATAGATCAATATTTTAAAAGTTCAATTCGTCTTGAAGGTGATGTAATACAAATTTTTTTATTGCCATATAAAAAATCATGTGAGCATAAAAAAGAAGGTCTGCCAAATTTTAAAAAATTTAAAACAAAT…	MNKIHYFDEFLQEMFAEEKLDGVIIKRNLSKEEFENFENKYEEFQFEYEPNDGLFIIFQNLTTGCGHSTCVSALATIFFVAISHYQGGDVIDQYFKSSIRLEGDVIQIFLLPYKKSCEHKKEGLPNFKKFKTNLIQKKIN*
tirB	DDB_G0283425	Downstream	RBR-type E3 ubiquitin transferase	N/A	XM_002671687.1 Naegleria gruberi uncharacterized protein (NAEGRDRAFT_81434), partial mRNA	XM_002671687.1 Naegleria gruberi uncharacterized protein (NAEGRDRAFT_81434), partial mRNA	IBR domain {PF22191), IBR domain, a half RING-finger domain (PF01485), IBR domain (PF22605), Ring finger domain (PF13639), RING-type zinc-finger (PF13445), zinc-RING finger domain (PF14634), Zinc finger, C3HC4 type (RING finger) (PF00097), Rox3 mediator complex subunit (PF08633)	Eukaryota	ATGAAACATTCATGTTCAGCAAAGAATGAAGCTGATTTATATGTGCTTGTAGAAAATCCTGATAACCGAAAAAGATTTACAATTTTTTATCACAAGGGAAATTTTTTTTTTTTTTTTTTTTTTTTTTTTTTTTTTTTTTTTTTTTTATTTATTTTATTTATTTATTTATTTTATATATTAATTTATTTATTTTATATAGAATGAATTTGAAAAAGAAAGTTGTGTTTTAATTATACAAGAAACATTATCGTTTATAGGATTTTTAGGATTATTATTAAATAGATTTAAATTGGATGTATCATTAAAATCATATATTAGAGTATTCACAGACGATGGCTGTAGAATTAAATCTTTAAAAAAGACATACAATAACCAAATAATTAATTTTAAAATTTCAAC…	ATGAAACATTCATGTTCAGCAAAGAATGAAGCTGATTTATATAATGAATTTGAAAAAGAAAGTTGTGTTTTAATTATACAAGAAACATTATCGTTTATAGGATTTTTAGGATTATTATTAAATAGATTTAAATTGGATGTATCATTAAAATCATATATTAGAGTATTCACAGACGATGGCTGTAGAATTAAATCTTTAAAAAAGACATACAATAACCAAATAATTAATTTTAAAATTTCAACATTATCAGATGAAGATCCAGAAGATGAGAAAACAAATAAACTATTAACAAAATCACAAGAATATGCTCAAGAAATTTTAGAAAAATCTGAATTCTTAAAGAAATCACAATTAAATTATTTAAAATTATTTAGTCATACAAATGAAAATCAAAATTTA…	MKHSCSAKNEADLYNEFEKESCVLIIQETLSFIGFLGLLLNRFKLDVSLKSYIRVFTDDGCRIKSLKKTYNNQIINFKISTLSDEDPEDEKTNKLLTKSQEYAQEILEKSEFLKKSQLNYLKLFSHTNENQNLFYNNVITKLITYTSPPPLQNNNNNNREPSTTTAAAIMESPNNKLKTFLIIGESYPYRCKVLISEINNPSRIWVYFIEESSSIKGFKIEIVVENDELKNDTNSELNLFMKSLELFHLIENKENVIEIVEYLENYYKSNLINFIDEDEDNNKNNKKPINKYGKLSNDLFQDFKNCKTVTRNKLLDECYSSISKVSTYYDIPISLSRKLLFQNQWKQRQIIGILKDKEKNLLNIKSFSCAHRVKDISLVKFNSLQYQEEDPIVDIECSI…
tirC	DDB_G0291109	Upstream	Uncharacterized protein	N/A	HF933219.1 TPA_asm: Oryzias latipes strain Hd-rR, complete genome assembly, chromosome 13	HF933219.1 TPA_asm: Oryzias latipes strain Hd-rR, complete genome assembly, chromosome 13	Centromere protein L(PF13092),CDC45(PF02724),Nop14-like family(PF04147)	Eukaryota	ATGGAAAATGATATTTTAAAAGATTTAGATATATATCTTCAAAAAGAATGTGAAAAATTTAAATCATTTGATTCATTTAAAAATGTTCCTTGGAATATTCATAGAGTAACTCCACTTTTTAATTTTAAAATTCAAAAATATGGTAATGATATAATGTTACAAAGAAATTATTTAAATAAATTAACAAGTGATTTAAATCAATTTTTAAGTCATAATTTAGCATCAATAAAAAGAAATCGTCATTTTGCCTATGAATGTAAAATTTTAATAATAGAACTTGATCCAAATATAATCAAAGAAAATGAATTATTTCCAAGTATTGGTATTTATATTTCTTCAAAAAATATAGAAGGTAAGATTATTTATTTATTTTTTTTTTTTAAAAAAAAAAAATGGGTC…	ATGGAAAATGATATTTTAAAAGATTTAGATATATATCTTCAAAAAGAATGTGAAAAATTTAAATCATTTGATTCATTTAAAAATGTTCCTTGGAATATTCATAGAGTAACTCCACTTTTTAATTTTAAAATTCAAAAATATGGTAATGATATAATGTTACAAAGAAATTATTTAAATAAATTAACAAGTGATTTAAATCAATTTTTAAGTCATAATTTAGCATCAATAAAAAGAAATCGTCATTTTGCCTATGAATGTAAAATTTTAATAATAGAACTTGATCCAAATATAATCAAAGAAAATGAATTATTTCCAAGTATTGGTATTTATATTTCTTCAAAAAATATAGAAGCAAATGTAAATAAATTTTCAAAAATAGTATTGGTTTCATGTAGAAAT…	MENDILKDLDIYLQKECEKFKSFDSFKNVPWNIHRVTPLFNFKIQKYGNDIMLQRNYLNKLTSDLNQFLSHNLASIKRNRHFAYECKILIIELDPNIIKENELFPSIGIYISSKNIEANVNKFSKIVLVSCRNIDTEKGTSCKNNSSEPQLLSYNMVLSNGDKEIIKEATKWLHFKYDCSISDVIIQPSYIYSLMLLWMTRNSDKFFNRLTTSTETKNTTPKKIINDEKHKKIRYIDQEYDIDDYEHYANQEDDEDDEEKEEKGEEEEEEETDKEEEIDKEENLSNIEVSEDKCSDDEEDEEDKELNNKNDQKRKRENTSKISMKQFEFIYSFGPTMGRIKKKEENDQSLQLLTLKVPSKTMYRIISHCNNVNPKFNSLEKSLKANQIMEILGNNFKKI…
tirC	DDB_G0291079	Upstream	Cyclic GMP-binding protein C	gbpC	No hit found	No hit found	PF00621 (RhoGEF domain)	Eukaryota	ATGTCACAAAAACAAAAACCAATTAGATTTCAAGATTATCAATTCACAGCAACCAAAGATGAAGCATATGGTAGATCGGATAGATATGTAAAACAATTTTTAAATAAAAATTTATTAAAGAAAAAGGATGGAACATTGGGAACTGCTGAAGAGCTATTAACATTGATTCAACAATCCAATATAAATGTTGTGACAGCATCAACGGGTGGAGCAGCAATGGGTGCAATGTTAAATCATACCGTATCAACCATTAATCTAACTGGTAGTGGTAGTGTACCAACCTATAATCCATCAGATAATAGAAATAGTGGATCACATGTAATAACAAGTACAAATAGTGTAATTAGTAATTCAAGTATAAGTAGTACTGGTGTAATAAATAATAATATAAATAATAAT…	ATGTCACAAAAACAAAAACCAATTAGATTTCAAGATTATCAATTCACAGCAACCAAAGATGAAGCATATGGTAGATCGGATAGATATGTAAAACAATTTTTAAATAAAAATTTATTAAAGAAAAAGGATGGAACATTGGGAACTGCTGAAGAGCTATTAACATTGATTCAACAATCCAATATAAATGTTGTGACAGCATCAACGGGTGGAGCAGCAATGGGTGCAATGTTAAATCATACCGTATCAACCATTAATCTAACTGGTAGTGGTAGTGTACCAACCTATAATCCATCAGATAATAGAAATAGTGGATCACATGTAATAACAAGTACAAATAGTGTAATTAGTAATTCAAGTATAAGTAGTACTGGTGTAATAAATAATAATATAAATAATAAT…	MSQKQKPIRFQDYQFTATKDEAYGRSDRYVKQFLNKNLLKKKDGTLGTAEELLTLIQQSNINVVTASTGGAAMGAMLNHTVSTINLTGSGSVPTYNPSDNRNSGSHVITSTNSVISNSSISSTGVINNNINNNSNINSNTGTTTTTISLPNNTEIKTALVSTGSQNASDTAQIDIEFHLSYTQLVTLPPSIFSLIWIQKLVLTHHNIKTLSEDIGKLQQLQVLVLENNRLINLPQSIGDLVNLKRLEVDNNHLVSLCSLERLSKLEVLSVNNNKLTLLPTSIASLSSLKTLNIKSNPIITPPSTVVSKGLKDIVSFLRELETGARPCLRSKLVVLGDPGVGKTSVVQCMKGKKKKTNVTSSSINIGGSSGSEVGIEIDQYDFDVVFDEDDKKRRVITLS…
tirC	DDB_G0291085	Upstream	DH domain-containing protein	gxcE	XM_008859414.1 Entamoeba nuttalli P19 Rho guanine nucleotide exchange factor, putative partial mRNA	XM_008859414.1 Entamoeba nuttalli P19 Rho guanine nucleotide exchange factor, putative partial mRNA	RhoGEF domain (PF00621)	Eukaryota	ATGGGTAATAATAATTCTACAACATCATCAAATAGTGGTGGTGGTAGTAATAGTAAAAATGATGAAGATGAATCAACTAAAAAAAAGAGAGAATTAATATTAGAAGAAATTATACAAACTGAGAAATCTTATGTAACTTATTTATCAGCGATTCAAGAGGTTTATATTGACCCATTAAGAAATCAACATAAGTCATTAATAAAAGAAGAACATATTAAATCAATTTTCTTAACTGAAGATTTATTAAAATTTCATGTTGAATTCTTTACAGAGTTAGCCATTTGTTATAACTCTTTCAGTTGGTCAAATGATATCTTACCTCCCAATTCTCTAACTAAAACAACAGTAACTACAACCAATCAAAATAGATTATCAACAGTTACCACCACTACAACCACT…	ATGGGTAATAATAATTCTACAACATCATCAAATAGTGGTGGTGGTAGTAATAGTAAAAATGATGAAGATGAATCAACTAAAAAAAAGAGAGAATTAATATTAGAAGAAATTATACAAACTGAGAAATCTTATGTAACTTATTTATCAGCGATTCAAGAGGTTTATATTGACCCATTAAGAAATCAACATAAGTCATTAATAAAAGAAGAACATATTAAATCAATTTTCTTAACTGAAGATTTATTAAAATTTCATGTTGAATTCTTTACAGAGTTAGCCATTTGTTATAACTCTTTCAGTTGGTCAAATGATATCTTACCTCCCAATTCTCTAACTAAAACAACAGTAACTACAACCAATCAAAATAGATTATCAACAGTTACCACCACTACAACCACT…	MGNNNSTTSSNSGGGSNSKNDEDESTKKKRELILEEIIQTEKSYVTYLSAIQEVYIDPLRNQHKSLIKEEHIKSIFLTEDLLKFHVEFFTELAICYNSFSWSNDILPPNSLTKTTVTTTNQNRLSTVTTTTTTFSSPNSKPQKLKEITSLESTVAITNIFNKNQENFKMYSNYIIGYDASVTLLARLRKKKDFSNFLEKCRNDSRCNGLDLNSILIMPVQRLPRYVLLLSELIKQTPPNHANVKLLNKCLKGIKEVTSFINEAKRDDDNQIKTQQLQETIIDKVNIHENGRKYILDGEFFIHSIYPLKEEDSLLKRLKKYRSGGKSSSDELTEQWVFPDEFKVSKETIFYSFNDCLVLLQKAQKSILSGLKSNNRIWNIIDVSLSSKIRVIDVLDIFNL…
tirC	DDB_G0291083	tirC	Protein tirC	tirc	No hit found	No hit found	CAP12/Pycsar effector protein, TIR domain (PF10137), Domain of unknown function (DUF4062) (PF13271), TIR domain (PF13676), TIR domain (PF01582)	Eukaryota, Bacteria, Archaea	ATGAAGTATATTTTTAGACTATTAGTTTTATTTTATTTTTTAATTTTTTTTATATCATTAAATAATAGTAGTAATATTATAAAATCAATTGACATAATACCAAATAATAATAATAATAATAATAATAGTGTATCAACAGTAAACACAAATAGTAGTGTTATTAATAATAATAATAATAATAATTATAATAATAATAGTATTAGTAATGGGAATAATGAAAGAATAAAAGTTTTCATTGTTCATGGTCATAATAATATTGTAAGAGAAAAAGTTTCAAAATTTTTATTTGAAATGGGATTTGAACCAATTTTATTATTTGAAAAACCAAATAATGGTCAAACAATAATTGAAAAATTAGAGAAAGAAATTTCAAATTGTAAATTTGGTATTGTAATAATG…	ATGAATAGTAATATTATAAAATCAATTGACATAATACCAAATAATAATAATAATAATAATAATAGTGTATCAACAGTAAACACAAATAGTAGTGTTATTAATAATAATAATAATAATAATTATAATAATAATAGTATTAGTAATGGGAATAATGAAAGAATAAAAGTTTTCATTGTTCATGGTCATAATAATATTGTAAGAGAAAAAGTTTCAAAATTTTTATTTGAAATGGGATTTGAACCAATTTTATTATTTGAAAAACCAAATAATGGTCAAACAATAATTGAAAAATTAGAGAAAGAAATTTCAAATTGTAAATTTGGTATTGTAATAATGTCACCCGATAATAAAGCTTTTACTAAAAAAGATTCAAATTCTGATTATGTTGAAATTGCATAT…	MKYIFRLLVLFYFLIFFISLNNSSNIIKSIDIIPNNNNNNNNSVSTVNTNSSVINNNNNNNYNNNSISNGNNERIKVFIVHGHNNIVREKVSKFLFEMGFEPILLFEKPNNGQTIIEKLEKEISNCKFGIVIMSPDNKAFTKKDSNSDYVEIAYPRLNVVFEFGYLIGKFGRSNVIYLSVPYNGKSQNYDLPSDLLGYVWINYTEDLKELENEINFGNYKKL
tirC	DDB_G0291107	Downstream	PQ-loop repeat-containing protein	N/A	OZ418424.1 Lindaspio polybranchiata genome assembly, chromosome: 11	OZ418424.1 Lindaspio polybranchiata genome assembly, chromosome: 11	RhoGEF domain (PF00621)	Eukaryota	ATGGAAAATAAAATTCTCTCAAATCTTTTTGGAATTGTAGGTACTATACTCTGGTCAGTTCAATTAGTTCCTCAAAGTAAGTTTTAAATTTTAAATTATTTATAAATACTCCCCTTCCACCCCACCAAAAAAAAATAAAAAAATAAAAAAAAAACCACTAATTTTTTTTTTTTTTTTTTTTTTTTTAATATAAAAGTTCACTTAAATTACAAAAGAAAATCAACCAAGGGTGTATCACCAACATGTTTTGGATGTTGGTATGCATGTGGTGTTATTTTAGGTACAAATTTAGTTTTTAATAGAGAACCACCAGCACTTGTAGTTCAAATTTCATGTTTTTCTCTTTTCAGTTTAGTAATTGTCATGCAACATTTATTTTATCAAAAGTAAGTTTGTATA…	ATGGAAAATAAAATTCTCTCAAATCTTTTTGGAATTGTAGGTACTATACTCTGGTCAGTTCAATTAGTTCCTCAAATTCACTTAAATTACAAAAGAAAATCAACCAAGGGTGTATCACCAACATGTTTTGGATGTTGGTATGCATGTGGTGTTATTTTAGGTACAAATTTAGTTTTTAATAGAGAACCACCAGCACTTGTAGTTCAAATTTCATGTTTTTCTCTTTTCAGTTTAGTAATTGTCATGCAACATTTATTTTATCAAAAAAAATATAATTTAAAAAGATTATTATTTACAATAGGATTATGTGTTTTAGTAACGATTGCAACAATTATTTCACTCTATTCAATTTTGAATGCAAAGCATACCAATTCCTTTGTTTTACAATTAATATTGACC…	MGNNNSTTSSNSGGGSNSKNDEDESTKKKRELILEEIIQTEKSYVTYLSAIQEVYIDPLRNQHKSLIKEEHIKSIFLTEDLLKFHVEFFTELAICYNSFSWSNDILPPNSLTKTTVTTTNQNRLSTVTTTTTTFSSPNSKPQKLKEITSLESTVAITNIFNKNQENFKMYSNYIIGYDASVTLLARLRKKKDFSNFLEKCRNDSRCNGLDLNSILIMPVQRLPRYVLLLSELIKQTPPNHANVKLLNKCLKGIKEVTSFINEAKRDDDNQIKTQQLQETIIDKVNIHENGRKYILDGEFFIHSIYPLKEEDSLLKRLKKYRSGGKSSSDELTEQWVFPDEFKVSKETIFYSFNDCLVLLQKAQKSILSGLKSNNRIWNIIDVSLSSKIRVIDVLDIFNL…
tirC	DDB_G0291073	Downstream	Uncharacterized protein	N/A	No hit found	No hit found	N-acetyltransferase (PF00797), EDR1/CTR1/ARMC3, peptidase-like (PF14381)	Eukaryota	ATGTTTTACAGTTCTTTAAAAAATAAATTTAGTTTTAATTTTAAAATTCAATTTTTAAAAAGAGTGATGGTAAATTGTAATGAAAATGAATTTCAACATTTTAAAATTAGATCATTAAGTGAAATTTCAAAACTCCAATTATTATTTTGTCAACAAATACCATTAATAAATAAATTTGATAATAATTATAATAATCAACAAAATCAACAAGAACAACAACAAGAACAACAAAATCAAAATCAAATTGATGATGATAATTATATAAATAATAATTATAATAATGATGGTGAAAGTTTTTCAAGTATTAAAGAAATAATTAAAAAAATTATAATTGATGGTAATGGTGGTAATTCGTCACATTTAAATATAGTTTTTGGGTTATTTTTAAATGAAATTGGT…	ATGGTAAATTGTAATGAAAATGAATTTCAACATTTTAAAATTAGATCATTAAGTGAAATTTCAAAACTCCAATTATTATTTTGTCAACAAATACCATTAATAAATAAATTTGATAATAATTATAATAATCAACAAAATCAACAAGAACAACAACAAGAACAACAAAATCAAAATCAAATTGATGATGATAATTATATAAATAATAATTATAATAATGATGGTGAAAGTTTTTCAAGTATTAAAGAAATAATTAAAAAAATTATAATTGATGGTAATGGTGGTAATTCGTCACATTTAAATATAGTTTTTGGGTTATTTTTAAATGAAATTGGTATTAAAGTTCAATTAGTTAAAACAGTTTTAAATTCAAATGGTATTATACACTTTTCAAATATTATT…	MVNCNENEFQHFKIRSLSEISKLQLLFCQQIPLINKFDNNYNNQQNQQEQQQEQQNQNQIDDDNYINNNYNNDGESFSSIKEIIKKIIIDGNGGNSSHLNIVFGLFLNEIGIKVQLVKTVLNSNGIIHFSNIIQWKDGNDYFVDVGLNVNSCFQPIELLINNTNSNSNSNSIVNFNQKEYRVRRLIDGSFIYEQKQNNQSIFQAICHFNRNLILSNDQLISILNCKYLSSSIQSTSSSSSSSSLSIPPISLFKLFDKGYYLFENDCFYIIYFNNSKKDREIQLKDFTSLLSTTPSAYNYVNLENNYNTKQFLNKYFNILI
tirC	DDB_G0291071	Downstream	FAD-binding domain-containing protein	N/A	No hit found	No hit found	FAD binding domain (PF01494),NAD(P)-binding Rossmann-like domain (PF13450), Pyridine nucleotide-disulphide oxidoreductase (PF07992),Pyridine nucleotide-disulphide oxidoreductase (PF00070), Alanine dehydrogenase/PNT, C-terminal domain (PF01262)	Eukaryota	ATGAAAGAGTAATAAATTAGTTAAACATATTTTTTTAAAATTTTTAAAATATATTAATATATATTAATTTTTTTTATTATTTAGAGGAATTGAAAAAATTAAAGTTTTAATTATTGGTGGCGGTTTAGGTGGATTAGTATTAGCAAATATATTAAAAAGAGAAAATATTAAATTTAAAATATTTGAAAGAGATACAAGTGAAAAATCAAGAATTCAAGGTTATTTAATTGGATTAAATAAGATTGGTATTGAATCATTAAAATCATCATTATGTGAAGAGAAATTTGAAAAAATTAAACAATTATTTAAAGATGGTGAATTTGCAGTTGCAGATCGTAACCTTGAAATTTTATTAAAATTTAAATCTGGTGGAACTGTAAATCGTTCAGAATTAAGATC…	ATGAAAGAAGGAATTGAAAAAATTAAAGTTTTAATTATTGGTGGCGGTTTAGGTGGATTAGTATTAGCAAATATATTAAAAAGAGAAAATATTAAATTTAAAATATTTGAAAGAGATACAAGTGAAAAATCAAGAATTCAAGGTTATTTAATTGGATTAAATAAGATTGGTATTGAATCATTAAAATCATCATTATGTGAAGAGAAATTTGAAAAAATTAAACAATTATTTAAAGATGGTGAATTTGCAGTTGCAGATCGTAACCTTGAAATTTTATTAAAATTTAAATCTGGTGGAACTGTAAATCGTTCAGAATTAAGATCAATTTTAATGGAAGGTATTGATGTTGAGTTTGGTAAAAGATTACAATCATATATAGAGGATGATGTAAATGGTGAA…	MKEGIEKIKVLIIGGGLGGLVLANILKRENIKFKIFERDTSEKSRIQGYLIGLNKIGIESLKSSLCEEKFEKIKQLFKDGEFAVADRNLEILLKFKSGGTVNRSELRSILMEGIDVEFGKRLQSYIEDDVNGEVIATFEDGTIEKGEILIGADGVRSCVRDFKLPNFKFADVNVFRIQALVPNVTNDILDVIFQGDENSTILKTLGNFRNTIIFGRTKNIQHAISLGIEDVDNIERVIEENQHHTEILLISYEWRPKDVTNDPIPTTRQDLLNLIRRDTKNYHPMVLKLLNDYLGPQHLLDSHATPLTQASPILNFKTSRVTLLGDSVHAMTSHAGMGGNTAIKDALELGNALTKIFINGLPIIESLSSYENEMLSRGFKAVGFSRSSTERMHANEVGW…
tirD	DDB_G0287325	Upstream	Epidermal growth factor receptor substrate 15 homolog	eps15	No hit found	No hit found	EH domain (PF12763), EF-hand domain pair (PF13499), EF hand domain (PF00036), EF-hand domain (PF13405), EF hand (PF13202)	Eukaryota	ATGAGGAGCGAAGCACAAGTTCCTCCAGCACAAAAAGTTTATTATGAAGAACTTTTTCAAATTGCTGATGTGGACAAAGATGGAGTAATTGGTTTAAACGATGCATCATTTTTTAGAAATTCAATGTTATCAAATGATATTTTAAGAGATGTAATTACTTTTTTTTAATTTATAATAATAAATAAGTAAATAAAAAAAAATAAAAAAAACAAACCAATAGTTTTACTAAATTTTTTTTATTATTATTTTATTCATTAATAATTTTAGATTTGGCAATTATCAGATGTGAATAATGGATATTTAAATATTGACGATTTTTTTGTAGCATTAAAATTAGTTTCATTGGCACAAATGGGAGCACCAGTTACTTTGGATAGTATTAAATTAATACCAGTTATT…	ATGAGGAGCGAAGCACAAGTTCCTCCAGCACAAAAAGTTTATTATGAAGAACTTTTTCAAATTGCTGATGTGGACAAAGATGGAGTAATTGGTTTAAACGATGCATCATTTTTTAGAAATTCAATGTTATCAAATGATATTTTAAGAGATATTTGGCAATTATCAGATGTGAATAATGGATATTTAAATATTGACGATTTTTTTGTAGCATTAAAATTAGTTTCATTGGCACAAATGGGAGCACCAGTTACTTTGGATAGTATTAAATTAATACCAGTTATTCCACCACCAAAATTAAATGATATTCCCCCATTAAAAAATGATTGGATAATAAGTAATGGTGAAAAACAAAATTATATAGATTTATTTAATAAATATGATGAGGATGGTGATGGATTT…	MRSEAQVPPAQKVYYEELFQIADVDKDGVIGLNDASFFRNSMLSNDILRDIWQLSDVNNGYLNIDDFFVALKLVSLAQMGAPVTLDSIKLIPVIPPPKLNDIPPLKNDWIISNGEKQNYIDLFNKYDEDGDGFILGSQAKTIFGTSGLPTKMLSHIWNLSDVSKDQKLDCQEFIMATFLIRSVLKGYELPNKLPESLITSSHYISSAGVPSPKIPEWLIPPPERIIYEDLFNKNQQGGIFTGSQAKVLFEKSGLSNQDLKLIWDLADHNQEQVLDKHKFVIAMFLISQRKKGKELPQSLPQLLLESSKSTFNPSSITSPPPQSSPQSSQLQQQPPQQQQQTGDSKYNINLNDLVSNTTPIGQPNIQPTTTTTTTPATASGGLNVSGLLSPPPQQQSPSI…
tirD	DDB_G0287297	Upstream	Protein p80	p80	No hit found	No hit found	Ctr copper transporter family (PF04145)	Eukaryota	ATGAAAGTAATATCAGGCTTATTATTTTTCATTTTAATTAGTTGTTCTTTATTTTTAGTTCAAGGACAAGTTGATTGTGTCACAAATTCAAGTGATGCTAGTTGTACCAATTTTCAATATCCATTGGCAAATATAACAGCAGATATCAATAATTTATGTGGTAGCATGCCTTATATGCCAGTTTGTACCATTCAACAATCATGTAATCAAGAATCCTCAACAAGTGGTATTTGTGATCCATTCTCAATTCTTGGTGATAGTTGTCTTCACGATATGCCAGGCATGAGTGGTTGTAATAACTTTAAGAAATTATGTGCATCCGGTTCAGTCGTTGAACAATGTTCAACCGTTGACTCTGTTACCGATCTTCCAACTACAATGAAAATGTGGGCAAATATT…	ATGAAAGTAATATCAGGCTTATTATTTTTCATTTTAATTAGTTGTTCTTTATTTTTAGTTCAAGGACAAGTTGATTGTGTCACAAATTCAAGTGATGCTAGTTGTACCAATTTTCAATATCCATTGGCAAATATAACAGCAGATATCAATAATTTATGTGGTAGCATGCCTTATATGCCAGTTTGTACCATTCAACAATCATGTAATCAAGAATCCTCAACAAGTGGTATTTGTGATCCATTCTCAATTCTTGGTGATAGTTGTCTTCACGATATGCCAGGCATGAGTGGTTGTAATAACTTTAAGAAATTATGTGCATCCGGTTCAGTCGTTGAACAATGTTCAACCGTTGACTCTGTTACCGATCTTCCAACTACAATGAAAATGTGGGCAAATATT…	MKVISGLLFFILISCSLFLVQGQVDCVTNSSDASCTNFQYPLANITADINNLCGSMPYMPVCTIQQSCNQESSTSGICDPFSILGDSCLHDMPGMSGCNNFKKLCASGSVVEQCSTVDSVTDLPTTMKMWANIKSICNEMTMTGCEKCTILNATCDVLTVYSTLCLAMPEMGQCANWTQMCASSGNMASSPISSGICTDEPTPATDCFTNPSDPSCADYVYTAANANADILNLCKSMPYMTVCSIQKSCNQESSTSGICAPFSILGDSCLHDMPGMNGCSNFKKLCASGSVVEQCSSVDSISNLPTTMQLFAGIKSICTEMAMDGCEKCSGNSPTTTCDVLPVYSSLCMAMPDMSQCANWTKMCSSSGQLYNSQITSDYCVASVADAVPIMRMYFHTGI…
tirD	DDB_G0287323	Upstream	Uncharacterized protein	N/A	No hit found	No hit found	Oxidoreductase family, NAD-binding Rossmann fold (PF01408), GFO/IDH/MocA C-terminal domain (PF22725), Oxidoreductase family, C-terminal alpha/beta domain (PF02894), Gal80p, C-terminal domain (PF22685)	Eukaryota	ATGGAAAATGAAATTGAAAATGAAGAAAAGAAATTTGATAATGATAAAATTGTAAAACTAATTATAATTGGGTGTGGTCAAAGAGGATTTGTTTATAGTAGATATGCTATCGAAAGACCAAATAGATTAAAGATTGTTGCAGTTTGTGATCCAATTAAATTTAGAAGAGATAAATTTGGTTTAGAATTTGGATTAAACTCTAATATGATATTTGAAAATTGGAATGAAATTATTTCAATAGATAAATTTGCTGATGCAGTATTGATAGCAACACCTGATCAATTACATTGTGAACCTGCAATTGCATTCGCCAGTAAAAAGTATCATTTATTAGTTGAGAAACCATTGGCAATAACTCTAGAAGATTGTGAAAAAATTACAGCAGCCTGCAAAGCCAAC…	ATGGAAAATGAAATTGAAAATGAAGAAAAGAAATTTGATAATGATAAAATTGTAAAACTAATTATAATTGGGTGTGGTCAAAGAGGATTTGTTTATAGTAGATATGCTATCGAAAGACCAAATAGATTAAAGATTGTTGCAGTTTGTGATCCAATTAAATTTAGAAGAGATAAATTTGGTTTAGAATTTGGATTAAACTCTAATATGATATTTGAAAATTGGAATGAAATTATTTCAATAGATAAATTTGCTGATGCAGTATTGATAGCAACACCTGATCAATTACATTGTGAACCTGCAATTGCATTCGCCAGTAAAAAGTATCATTTATTAGTTGAGAAACCATTGGCAATAACTCTAGAAGATTGTGAAAAAATTACAGCAGCCTGCAAAGCCAAC…	MENEIENEEKKFDNDKIVKLIIIGCGQRGFVYSRYAIERPNRLKIVAVCDPIKFRRDKFGLEFGLNSNMIFENWNEIISIDKFADAVLIATPDQLHCEPAIAFASKKYHLLVEKPLAITLEDCEKITAACKANNVMLSVCHVLRYAPVNIKIKHLIDSGLIGEVLNIQHLEPVGYYHQAHSYVRGNWRNLSGSTFMLLSKSCHDLDLIHYFMGGRKCKKVSSFGSLTYFKKENKPIEAGNAMKCFECPISNKCPYSAQKIYLERYPWKNHVLVPDREPTKENVQFAIENGPYGRCVYESDNDVVDQQIVNLEFEGGALSSFSMVAFTESMCVRKIRIFGSMGQLECNNGYDIIYDDFKFGQKEIFKPPVIQKTKMSNHGSSDYYLMRSFIYAISENDPT…
tirD	DDB_G0287321	tirD	CD-NTase-associated protein 12/Pycsar effector protein TIR domain-containing protein	tird	No hit found	No hit found	Cap12/Pycsar effector domain, TIR domain (PF10137)	Eukaryota	ATGAAAAAAATTTTTATCACACCAGAATCGGCATATGAACATTTGAAAACTATTTTTAGTCAGGTCATATTTTTAAACTCAAATGAACAACCAAATAAAATCTTTTTTAAAATTTTAATTGATTACCAAAAAATTACAATTACTCTTTATTTATCCACTGGTACCATTCAAACACAACCTAAAAATATTGAAATTGAAAAAATATTAGAAGGTTTAGTATGTTTTAAACAAATTATTTATTTATAAATTAATTGTATGGAGAAAAAAAAAAACAAAAAAACAAAATTAAAATCAAAATCCAACTAAAACACTAATTAATTAAATATAGAACAATAGTGAAGGGGGTATTGGAAGTAAAAAGGAAATTGAAAGAAAAAAAAATATTTGGGATTTTTTTAA…	ATGAAAAAAATTTTTATCACACCAGAATCGGCATATGAACATTTGAAAACTATTTTTAGTCAGGTCATATTTTTAAACTCAAATGAACAACCAAATAAAATCTTTTTTAAAATTTTAATTGATTACCAAAAAATTACAATTACTCTTTATTTATCCACTGGTACCATTCAAACACAACCTAAAAATATTGAAATTGAAAAAATATTAGAAGGTTTAAACAATAGTGAAGGGGGTATTGGAAGTAAAAAGGAAATTGAAAGAAAAAAAAATATTTGGGATTTTTTTAAAAATGATAAGGATAATATACCATCACCACCCATTGAAACAATAGGTTCACCTTTAAATACATCTTCCTCATTAATAAAAAATGAAGAAACACCAACAGAACAATCACATACA…	MLIKLKIDMIIVPQNDNSEFTKSIDTIEKEVKKCDFCIILITYENRFFKKTNNFFEAYQEMVQPNLSLLLEMGYLISHFGKQKTIIVEFSPIEKDQIKKTTQFNIDPTLIHYQSFNTNLIIDEILKMTNNIN
tirD	DDB_G0287319	Downstream	Sugar phosphate transporter domain-containing protein	N/A	No hit found	No hit found	Triose-phosphate Transporter family(PF03151), EamA-like transporter family (PF00892), UAA transporter family (PF08449), Uncharacterised BCR YnfA/UPF0060 family (PF02694), Protein of unknown function (DUF4231) (PF14015)	Eukaryota	ATGAAATCAATAATATCAAATATAAATAATATAGATAATAATCATTTAGCAGGAGGTGCATTAGCATTATGGTTTATATTAAATATTAGTACATTAATATTAAATAAATATATTTATTCATCATTGTATTTCTATTATCCTATAACATTGACGGCGATACATATGTTTGTATGTTGGATTGGAAGTGTGGCAGTATTGCGAGTATATAAATTGATACCATTGATAACGGTACAATGGAGTGGTAAACAATTTATAAATATAATGATTCTATCGATTTTATTTTGTTCAAATATTGTATTTGGAAATGTTTCATTACGTTGGGTTCCAGTATCGTTTATGCAAACTGTAAAGAGTTCAGTACCATTGTTTACTGTTATCTTGACTACATTATTCTTTAGT…	ATGAAATCAATAATATCAAATATAAATAATATAGATAATAATCATTTAGCAGGAGGTGCATTAGCATTATGGTTTATATTAAATATTAGTACATTAATATTAAATAAATATATTTATTCATCATTGTATTTCTATTATCCTATAACATTGACGGCGATACATATGTTTGTATGTTGGATTGGAAGTGTGGCAGTATTGCGAGTATATAAATTGATACCATTGATAACGGTACAATGGAGTGGTAAACAATTTATAAATATAATGATTCTATCGATTTTATTTTGTTCAAATATTGTATTTGGAAATGTTTCATTACGTTGGGTTCCAGTATCGTTTATGCAAACTGTAAAGAGTTCAGTACCATTGTTTACTGTTATCTTGACTACATTATTCTTTAGT…	MKSIISNINNIDNNHLAGGALALWFILNISTLILNKYIYSSLYFYYPITLTAIHMFVCWIGSVAVLRVYKLIPLITVQWSGKQFINIMILSILFCSNIVFGNVSLRWVPVSFMQTVKSSVPLFTVILTTLFFSNIGGKKTTFTRGTYLSMIPIVGGVCVASLSEVNFNQAGFIAALASSILSAVFAIVSGLILTQQMNAVNLLYYMSPISCCLLFPLSAFMEWNAIANEWPLYGESKPIVILLLSGLIAFLLNTFTFLVIKLTSPLTYTVSGNLKVVLSISISILVFKNETNFFNVLGCAIAIMGVVCYSNIKYEESKAKLEQQQQQSLKQLESIYEEKLDKESLLSK
tirD	DDB_G0287435	Downstream	Uncharacterized protein	N/A	No hit found	No hit found	No domains	No hit found	ATGATGAGTTATGAACAACAACAATATTTAACACAACAACAGCAAATGAATAATTTTACAAATTTAACCAATTTAACAAATATGAATAGTGTTAATCATAATTTTGGTTTAATGCAACAACAACAATTGGTACCACAACAACCACAACTTGCACCACCTCCACCACCACAACATCAACAAATTCCAATTTCTACACAATCAACACCAAATTCAACCTCTTCAACCACCACAACTACTACCACTACCACTTCTACTACTACAGCCCCAACATCAAATTCTAAAAAATCAAAAACAACACCAAGCAATGGTAATAAACCAACCTCTGGAATGGTAACACCAATTATATCGACTCCATTACAATTATCAAGTGTTAATACTCCATTACAACAATATCAACCA…	ATGGTAGGGGTTACTATTTTTATCATTATTTATATAAAAATTTTATTTTATGTAAATAGATATATAAAAAAAAAAAAAAAAAATGCTAGTTTTTTTTTTTTTTTTTTTTTGGAAATTCAAATAACACAAACACACAAAAATAATGGGATAGTTAATTGGGGAAAGAATTTATAG	MVGVTIFIIIYIKILFYVNRYIKKKKKNASFFFFFFLEIQITQTHKNNGIVNWGKNL*
tirD	DDB_G0287317	Downstream	Uncharacterized protein	N/A	No hit found	No hit found	FANCI solenoid 3 (PF14677)	Eukaryota	ATGGAACCAAAAAAAGAGAAATCATTTAATGATGTTATGTCCTATTGGGCAGTCAAAGATACAAAAGAAAAAGATTTAAATATAAGTAAAAGTGGAAATAAATTACCAAATATTTCGCCCTTACAACAACAAATAATTAATAAAGAAAATAATAATAATAATAAAAATAATAATGAAAATTTACCAGATGAAAATCAAATTGAACAAAAAGAAATTGAGCACCAAGTAGAACAAATTGAAAAAGAAATTAAAGAAAACTTAGAAATTAAAGAGGAATTAGTAGGTGAGGAAAATATACAAGAAGAAAAACAATCAATTAAACCACAATCACCAGAAATAAAAAGAGAATCATTAAATTTCTATAGTTCCACTGATATTCTTGAAAAAGAAAGAGAAATT…	ATGATGAGTTATGAACAACAACAATATTTAACACAACAACAGCAAATGAATAATTTTACAAATTTAACCAATTTAACAAATATGAATAGTGTTAATCATAATTTTGGTTTAATGCAACAACAACAATTGGTACCACAACAACCACAACTTGCACCACCTCCACCACCACAACATCAACAAATTCCAATTTCTACACAATCAACACCAAATTCAACCTCTTCAACCACCACAACTACTACCACTACCACTTCTACTACTACAGCCCCAACATCAAATTCTAAAAAATCAAAAACAACACCAAGCAATGGTAATAAACCAACCTCTGGAATGGTAACACCAATTATATCGACTCCATTACAATTATCAAGTGTTAATACTCCATTACAACAATATCAACCA…	MMSYEQQQYLTQQQQMNNFTNLTNLTNMNSVNHNFGLMQQQQLVPQQPQLAPPPPPQHQQIPISTQSTPNSTSSTTTTTTTTTSTTTAPTSNSKKSKTTPSNGNKPTSGMVTPIISTPLQLSSVNTPLQQYQPNSQLQPPSPIIKKSSLSTTPNNINNNNNNNNNTNTISPKTKGGNNSAPTPTYSSATINSPYLEVIEQESISVENVIINNRNSNVHIVVKNTSFVLKIRSLDLNKINFSSSCVKAGLYYVNEPLKEVSFIQNPPITYVGSSCKNGEQFAIDIKISILSSQHQGNLFYIMVHVSPENQKSITKDGKEAIVPTTSSTSTSSSATSTTSSSTSSTTTTSSTSNSSTPGSTMGCINGGNSILSFPIRVVSKVDHIKKDPNGVCEKKQTFID…
