## Supplemental Table 3 for "Eukaryotic domestication of a bacterial immune protein following horizontal transfer"

### Sheet: Sheet1
Strain Name	Levin Lab Strain ID.	Genetic Background	Parental Strain	Description
AX2 Dictyostelium discoideum	DD004	AX2-214	AX1 (DBS0237979)	Axenic lab strain. Dicty stock center ID: DBS0235534
tirB- Dictyostelium discoideum	ECDd21	AX2-214	AX2-214	Large TIR domain deletion in TirB using CRISPR/Cas9 using methods from Yamashita et al. 2021. Deletion plasmid ECP47.
tirC- Dictyostelium discoideum	JDd20	AX2-214	AX2-214	Large TIR domain deletion in TirC using CRISPR/Cas9 using methods from Yamashita et al. 2021. Deletion plasmid ECP34.
tirD- Dictyostelium discoideum	ECDd12	AX2-214	AX2-214	Large TIR domain deletion in TirD using CRISPR/Cas9 using methods from Yamashita et al. 2021. Deletion plasmid ECP39.
tirBC- Dictyostelium discoideum	JDd26	AX2-214	tirC-	Large TIR domain deletion in TirB and TirC using CRISPR/Cas9 using methods from Yamashita et al. 2021. Deletion plasmid ECP47.
tirBCD- Dictyostelium discoideum	JDd64	AX2-214	tirBC-	Large TIR domain deletion in TirB, TirC, and, TirD using CRISPR/Cas9 using methods from Yamashita et al. 2021. Deletion plasmid ECP39.
MB35 Dictyostelium discoideum	DD035	AX2-214	AX2-214	AX2 cells containing the transactivator plasmid of TET OFF system (pMB35) randomly inserted in genome. Dicty stock center ID: DBS0236537
Constitutive GFP Dictyostelium discoideum	DD044	AX2-214	MB35	Overexpression cell line. MB35 transformed with an extrachromosomal omega plasmid containing an Actin 15 promoter, a GFP coding sequence, and Actin 8 terminator using methods from Kundert et al. 2020.
Inducible GFP Dictyostelium discoideum	DD045	AX2-214	MB35	Overexpression cell line. MB35 transformed with an extrachromosomal omega plasmid MB35 transformed with an extrachromosomal omega plasmid containing a Tetracycline Responsive Element as a promoter sequence, a WT FL TirC coding sequence, a C-terminal linker, and a C-terminal mNeon Green tag, and Actin 8 terminator containing a Tetracycline Responsive Element as a promoter sequence, a GFP coding se…
WT TirC Dictyostelium discoideum	DD046	AX2-214	MB35	Overexpression cell line. MB35 transformed with an extrachromosomal omega plasmid containing a Tetracycline Responsive Element as a promoter sequence, a WT FL TirC coding sequence, a C-terminal linker, and a C-terminal mNeon Green tag, and Actin 8 terminator. using methods from Kundert et al. 2020
E162A TirC Dictyostelium discoideum	DD047	AX2-214	MB35	Overexpression cell line. MB35 transformed with an extrachromosomal omega plasmid containing a Tetracycline Responsive Element as a promoter sequence, a E162A FL TirC coding sequence, a C-terminal linker, and a C-terminal mNeon Green tag, and Actin 8 terminator using methods from Kundert et al. 2020.
Luminesecent Legionella pneumophila	LG228	KS79 AhpC:lux	KS79	Legionella pneumophila strain KS79 transformed with Photorhabdus luminescens luxCDABE operon. Made via triparental mating with TL154 and TL155.
GFP Klebsiella pneumoniae	TL166	N/A	N/A	From DictyBase: bacterial strain Klebsiella aerogenes, formerly Aerobacter aerogenes, now Klebsiella pneumoniae; this Ka strain expressing GFP was obtained by introducing the GFP-expressing plasmid pANT5 (Lee and Falkow, 1998) into the Cosson laboratory strain. Dicty stock center ID: DBS0349837
rhy2054	N/A	S288C	N/A	Saccharomyces cerevisiae strain for expression of mEos3-tagged constructs upon cell cycle-arrest. From Kimbrough et al. 2025
rhy3372	N/A	W303	YJW584 (Osherovich et al., 2004)	Saccharomyces cerevisiae ADE2 revertant with mTagBFP2_KlTRP1 integrated at the C-terminus of Elo3 for marking the ER (also marks vacuoles -- see Zhu et al. 2019)
rhy3332	N/A	S288C	N/A	Saccharomyces cerevisiae strain for expression of mEos3-tagged constructs upon cell cycle-arrest. From Kimbrough et al. 2025
rhy3333	N/A	S288C	N/A	Saccharomyces cerevisiae strain for expression of BDFP1.6-tagged constructs upon cell cycle-arrest. From Kimbrough et al. 2025
E. coli BL21-DE3 RIL	BL21-DE3 RIL	N/A	N/A	E. coli strain for expression of TIR constructs for protein purification.
