## Supplemental Table 4 for "Eukaryotic domestication of a bacterial immune protein following horizontal transfer"

### Sheet: Sheet1
Plasmid Name	Plasmid ID	Vector	Insert	Description	Reference
pTM1544	TL72	pTM1544	None	All-in-one CRISPR nickase plasmid. Can contain 2 guide RNA sequences for genome editing	Yamashita et al. 2021
pTM1285	TL70	pTM1285	None	All-in-one CRISPR nickase plasmid. Can contain 1 guide RNA sequence for genome editing. Dicty stock center ID: 1072	Yamashita et al. 2021
pMB38	TL146	pMB38	None	Contains Tetracycline Response Element that was used to make pUDP2_TRE plasmid. Dicty stock center ID: 45	(Blaauw et al. 2000)
ECP47	ECP47	pTM1544	NG72-73, NG70-71	CRISPR plasmid to delete TirB-TIR. Used to generate ECDd21,JDd26.	This study
ECP34	ECP34	pTM1544	NG58-59, NG55-57	CRISPR plasmid to delete TirC-TIR. Used to generate JDd20.	This study
ECP39	ECP39	pTM1285	NG76-77	CRISPR plasmid to delete TirD-TIR. Used to generate ECD12, JDd64.	This study
ECP41	ECP41	pTM1285	NG80-81	CRISPR plasmid to delete TirD-TIR	This study
pUDP2	TL147	pUDP2	None	GoldenBraid domestication plasmid	(Kundert et al. 2020)
PDGB_a2N	TL189	PDGB_a2N	None	GoldenBraid alpha level plasmid (carries 1 transcriptional unit)	(Kundert et al. 2020)
pDGB_O1H	TL190	pDGB_O1H	None	GoldenBraid omega level plasmid (carries 2 transcriptional unit2)	(Kundert et al. 2020)
pUPD2_actin15p_GGAG_AATG	TL114	pUDP2	Actin 15 promoter	Contains the Actin 15 consitutive promoter for building transcriptional units	(Kundert et al. 2020)
pUPD2_actin8t_GCTT_CGCT	TL113	pUDP2	Actin 8 terminator	Contains the Actin 8 terminator for building transcriptional units	(Kundert et al. 2020)
pUPD2_Flexible_Linker_ TCGGGC_GGCTCG	TL117	pUDP2	C-terminal flexible linker	Contains the C-terminal flexible linker for building transcriptional units	(Kundert et al. 2020)
pUPD2_mNeonGreen_CTCG_ GCTT	TL130	pUDP2	C-terminal mNeon Green tag	Contains the C-terminal mNeonGreen tag for building transcriptional units	(Kundert et al. 2020)
pUPD2_sfGFP_AATG_GCTT	TL133	pUDP2	GFP coding sequence	Contains GFP CDS for building transcriptional units	(Kundert et al. 2020)
pUDP2_TRE	TL191	pUDP2	Tetracycline Response Element (serves as promoter sequence)	Contains Tetracycline Response Element for building transcriptional units	This study
pUDP2_FL_WT_TirC_Ctag	TL192	pUDP2	Full length, wild type TirC coding sequence	Contains full length, WT TirC coding sequence with appropriate overhangs for building a C-terminal tagged transcriptional unit	This study
pUDP2_FL_E162A_TirC_Ctag	TL193	pUDP2		Contains full length, WT TirC coding sequence with appropriate overhangs for building a C-terminal tagged transcriptional unit	This study
pDGB_α1[DdExChr]	TL194	pDGB_a1	Multiple genes from D. discoideum plasmid Ddp1 (for extrachromosomal maintenance)	Transcriptional unit containing Multiple genes from D. discoideum plasmid Ddp1	(Kundert et al. 2020)
pDGB_a2N_Act15P_GFP	TL195	pDGB_a2N	Actin 15 promoter, GFP coding sequence, Actin 8 terminator	Constitutive GFP transcriptional unit	This study
pDGB_a2N_TRE_GFP	TL196	pDGB_a2N	Tetracycline Response Element, GFP coding sequence, Actin 8 terminator	Inducible GFP transcriptional unit	This study
pDGB_a2N_TRE_FL_WT_TirC_mNeonGreen	TL197	pDGB_a2N	Tetracycline Response Element, WT FL TirC Coding sequence, C-terminal flexible linker, C-terminal mNeonGreen tag Actin 8 terminator	Inducible WT FL TirC transcriptional unit	This study
pDGB_a2N_TRE_E162A_WT_TirC_mNeonGreen	TL198	pDGB_a2N	Tetracycline Response Element, WT FL TirC Coding sequence, C-terminal flexible linker, C-terminal mNeonGreen tag Actin 8 terminator	Inducible E162A TirC transcriptional unit	This study
pDGB_O1H_a1_DdExChr_a2_FL_WT_TirC_mNeonGreen	TL199	pDGB_O1H	DdExChr transcriptional unit and inducible WT TirC transcriptional unit	Plasmid conferring extrachromosomal maintenance and inducible WT FL TirC expression	This study
pDGB_O1H_a1_DdExChr_a2_FL_E162A_TirC_mNeonGreen	TL200	pDGB_O1H	DdExChr transcriptional unit and inducible E162A TirC transcriptional unit	Plasmid conferring extrachromosomal maintenance and inducible E162A FL TirC expression	This study
mEos Yeast Expression	rhx5092	V08	mEos3.1	mEos3.1 for expression in yeast.	Kimbrough et al. 2025
mEos-TirB Yeast Expression	rhx5407	V12	mEos3.1-(EA3R)4-tirB	N-terminal tag of mEos3.1 and a rigid linker ((EA3R)4) onto Dd tirB for expression in yeast.	This study
mEos-TirC short Yeast Expression	rhx5408	V12	mEos3.1-(EA3R)4-tirC ∆NT	N-terminal mEos3.1-(EA3R)4 on Dd tirC with 2-24ΔN mutation. For expression in yeast.	This study
mEos-TirC_short (E162A) Yeast Expression	rhx5458	V12	mEos3.1-(EA3R)4-tirC ∆NT (E162A)	N-terminal mEos3.1-(EA3R)4 on Dd tirC with 2-24ΔN,E162A mutations. For expression in yeast.	This study
mEos3-TirD Yeast Expression	rhx6130	V12	mEos3.1-(EA3R)4-tirD	N-terminal mEos3.1-(EA3R)4 on Dd tirD. For expression in yeast.	This study
mEos-TirD_(E360A) Yeast Expression	rhx6132	V12	mEos3.1-(EA3R)4-tirD (E360A)	N-terminal mEos3.1-(EA3R)4 on Dd tirD with E360A mutation. For expression in yeast.	This study
TirC-mEos Yeast Expression	rhx6134	V08	tirC-(EA3R)4-mEos3.1	Dd tirC with C-terminal GG(EA3R)4-mEos3.1. For expression in yeast.	This study
TirC_short-mEos Yeast Expression	rhx6135	V08	tirC ∆NT-(EA3R)4-mEos3.1	Dd tirC with a 2-24ΔN mutation and C-terminal GG(EA3R)4-mEos3.1. For expression in yeast.	This study
TirC_(E162A)-mEos Yeast Expression	rhx6227	V08	tirC (E162A)-(EA3R)4-mEos3.1	Dd tirC with E162A mutation and a C-terminal GG(EA3R)4-mEos3.1. For expression in yeast.	This study
MEFV-mEos Yeast Expression	rhx1054	V08	MEFV-(EA3R)4-mEos3.1	MEFV(EA3R)4-mEos3.1 for expression in yeast as a positive control for filaments; a positive control for non nucleation limited labile FRET.	Rodriguez Gama et al. 2026
PYCARD-mEos Yeast Expression	rhx0927	V08	PYCARD-(EA3R)4-mEos3.1	PYCARD(EA3R)4-mEos3.1. for expression in yeast as a positive control for discontinuous FRET.	Khan et al., 2018
BDFP1.6- TirB Yeast Expression	rhx6157	V12 (Khan et al., 2018)	BDFP1.6:1.6-(EA3R)4-tirB	N-terminal tag of BDFP1.6 and a rigid linker ((EA3R)4) onto Dd tirB for expression in yeast.	This study
BDFP1.6- TirC (2-24ΔN, T204I) Yeast Expression	rhx6158b	V12 (Khan et al., 2018)	BDFP1.6:1.6-(EA3R)4- tirC ∆NT (T204I)	N-terminal BDFP1.6-(EA3R)4 on Dd tirC with 2-24ΔN,T204I mutations. For expression in yeast.	This study
BDFP1.6- TirC (2-24ΔN, E162A) Yeast Expression	rhx6159	V12 (Khan et al., 2018)	BDFP1.6:1.6-(EA3R)4-tirC ∆NT (E162A)	N-terminal BDFP1.6-(EA3R)4 on Dd tirC with 2-24ΔN,E162A mutations. For expression in yeast.	This study
BDFP1.6- TirD Yeast Expression	rhx6160	V12 (Khan et al., 2018)	BDFP1.6:1.6-(EA3R)4-tirD	N-terminal BDFP1.6-(EA3R)4 on Dd tirD. For expression in yeast.	This study
TirC- BDFP1.6 Yeast Expression	rhx6161	V08 (Khan et al., 2018)	tirC-GG(EA3R)4-BDFP1.6:1.6	Dd tirC with C-terminal GG(EA3R)4-BDFP1.6. For expression in yeast.	This study
pSR475-AhpC-lux	TL154	pSR47S	AhpC:lux	Suicide plasmid used to generate luminescence Legionella strain LG228.	Coers et al. 2007
Vance Lab Strain 86	TL155	N/A	Chloramphenicol resistance, 2174 Tra+	Helper plasmid for triparental mating that carries tra.	Coers et al. 2007
TirB E. coli expression	BM003	pET16	LacR, T7 promoter, N-terminal 6xHIS tag, TirB (2-252)	E. coli BL21-DE3 RIL, pET16_N6xHis, AmpR, pBR322 origin, LacR, T7 promoter, N-terminal 6xHIS tag, TirB (2-252). Chlorophenicol (strain); Ampicillin (plasmid)	This study
TirB_TIR E. coli expression	BM006	pET16	LacR, T7 promoter, N-terminal 6xHIS tag, TirB_TIR (113-252)	E. coli BL21-DE3 RIL, pET16_N6xHis, AmpR, pBR322 origin, LacR, T7 promoter, N-terminal 6xHIS tag, TirB (113-252). Chlorophenicol (strain); Ampicillin (plasmid)	This study
TirC E. coli expression	BM001	pET16	N6xHis, AmpR, pBR322 origin, LacR, T7 promoter, N-terminal 6xHIS tag, TirC (23-222)	E. coli BL21-DE3 RIL, pET16_N6xHis, AmpR, pBR322 origin, LacR, T7 promoter, N-terminal 6xHIS tag, TirC (23-222). Chlorophenicol (strain); Ampicillin (plasmid)	This study
TirC_E162A E. coli expression	BM002	pET16	LacR, T7 promoter, N-terminal 6xHIS tag, SUMO2 tag, TirC E162A (23-222)	E. coli BL21-DE3 RIL, pET16_SUMO2, AmpR, pBR322 origin, LacR, T7 promoter, N-terminal 6xHIS tag, SUMO2 tag, TirC E162A (23-222). Chlorophenicol (strain); Ampicillin (plasmid)	This study
TirC_TIR E. coli expression	BM005	pET16	LacR, T7 promoter, N-terminal 6xHIS tag, SUMO2 tag, TirC_TIR E162A (66-222)	E. coli BL21-DE3 RIL, pET16_SUMO2, AmpR, pBR322 origin, LacR, T7 promoter, N-terminal 6xHIS tag, SUMO2 tag, TirC E162A (66-222). Chlorophenicol (strain); Ampicillin (plasmid)	This study
TirD E. coli expression	BM004	pET16	LacR, T7 promoter, N-terminal 6xHIS tag, TirD (268-421)	E. coli BL21-DE3 RIL, pET16_N6xHis, AmpR, pBR322 origin, LacR, T7 promoter, N-terminal 6xHIS tag, TirD (268-421). Chlorophenicol (strain); Ampicillin (plasmid)	This study
