## Supplemental Table 5 for "Eukaryotic domestication of a bacterial immune protein following horizontal transfer"

### Sheet: Sheet1
Primer Name	Sequence	Purpose
NG54	AGCATTAGTAAAAGCTTTATTATC	Use with NG55 to make ECP34
NG55	AAACGATAATAAAGCTTTTACTAA	Use with NG54 to make ECP34
NG56	GAGCATATTTATCGGTTCCATATAAG	Use with NG57 to make ECP34
NG57	TAAACTTATATGGAACCGATAAATAT	Use with NG56 to make ECP34
NG70	GAGCATATGTAGATTTGGCTCCAAAG	Use with NG71 to make ECP47
NG71	TAAACTTTGGAGCCAAATCTACATAT	Use with NG70 to make ECP47
NG72	AGCATTTGGATATTATTAGTTGAG	Use with NG73 to make ECP47
NG73	AAACCTCAACTAATAATATCCAAA	Use with NG72 to make ECP47
NG76	AAACCCAAACTTTAATCAATTAAA	Use with NG77 to make ECP39
NG77	AGCATTTAATTGATTAAAGTTTGG	Use with NG76 to make ECP39
NG80	GCCATAGCTATCATGGGTGTAGT	Use with NG81 to make ECP41
NG81	AATTAAAAACTTCACCCACC	Use with NG80 to make ECP41
ECO105	CACCCATTGAAACAATAGGTTCACC	Use with ECO106 to query TirD gene model
ECO106	TTTTTCATTATCACTATGTGCAATATACGC	Use with ECO105 to query TirD gene model
ECO98	AATGATTGCTATAACAAGATTGGAAGC	Use with ECO100 to query TirB gene model
ECO100	GTCTGTTGAGTGGTGTTTGC	Use with ECO98 to query TirB gene model
ECL147	TTTTTTTTATATCATTAAATAATAGTAG	Use with ECO91 to query TirC gene model
ECO91	CGGGTGACATTATTACAATACC	Use with ECL147 to query TirC gene model
NG64	ACAAGATTGGAAGCAGTTCAATG	Use with NG65 for tirB- genotyping
NG65	ACCTTTTGGAGCCAAATCTACA	Use with NG64 for tirB- genotyping
NG74	GTCAATCAAATCCACCACCTCC	Use with NG75 for tirC- genotyping
NG75	AGGGATGATTGTATATGTCGCC	Use with NG74 for tirC- genotyping
ECL123	GATAATATACCATCACCACCCATTGAAACAATAGGTTC	Use with ECL123 for tirD- genotyping
ECL124	GGTTGTGCCATAGCTATCATGGGTGTAGTTTG	Use with ECL123 for tirD- genotyping
ECO75	ATGAATAGTAATATTATAAAATCAATTGAC	Use with ECO76 to amplify out TirC coding sequence for domestication
ECO76	TAATTTCTTATAATTTCCAAAATTAATTTC	Use with ECO75 to amplify out TirC coding sequence for domestication
